# Bacterial defences interact synergistically by disrupting phage cooperation

**DOI:** 10.1101/2023.03.30.534895

**Authors:** Alice Maestri, Elizabeth Pursey, Charlotte Chong, Benoit J. Pons, Sylvain Gandon, Rafael Custodio, Matthew Chisnall, Anita Grasso, Steve Paterson, Kate Baker, Stineke van Houte, Anne Chevallereau, Edze R. Westra

**Affiliations:** Environment and Sustainability Institute, Biosciences, University of Exeter, Penryn TR10 9FE, UK; Institute of Infection, Veterinary and Ecological Sciences, University of Liverpool, Liverpool L69 3BX, UK; CEFE, CNRS, Université de Montpellier, EPHE, IRD, Montpellier 34293, France; Department of Comparative Biomedicine and Food Science, Università degli Studi di Padova, Padova 35020, Italy (current affiliation); Université Paris Cité, CNRS, INSERM, Institut Cochin, Paris F-75014, France

## Abstract

The constant arms race between bacteria and their phages has resulted in a large diversity of bacterial defence systems^1,2^, with many bacteria carrying several systems^3,4^. In response, phages often carry counter-defence genes^5–9^. If and how bacterial defence mechanisms interact to protect against phages with counter-defence genes remains unclear. Here, we report the existence of a novel defence system, coined MADS (Methylation Associated Defence System), which is located in a strongly conserved genomic defence hotspot in *Pseudomonas aeruginosa* and distributed across Gram-positive and Gram-negative bacteria. We find that the natural co-existence of MADS and a Type IE CRISPR-Cas adaptive immune system in the genome of *P. aeruginosa* SMC4386 provides synergistic levels of protection against phage DMS3, which carries an anti-CRISPR (*acr*) gene. Previous work has demonstrated that Acr-phages need to cooperate to overcome CRISPR immunity, with a first sacrificial phage causing host immunosuppression to enable successful secondary phage infections^10,11^. Modelling and experiments show that the co-existence of MADS and CRISPR-Cas provides strong and durable protection against Acr-phages by disrupting their cooperation and limiting the spread of mutants that overcome MADS. These data reveal that combining bacterial defences can robustly neutralise phage with counter-defence genes, even if each defence on its own can be readily by-passed, which is key to understanding how selection acts on defence combinations and their coevolutionary consequences.
