## Supplementary material for "Bacterial defences interact synergistically by disrupting phage cooperation": PADLOC_output_SMC4386

### Sheet: PADLOC
Supplementary Table 1. (a) PADLOC output for SMC4386.
#Results for user-submitted data run on the PADLOC webserver with: PADLOC_v1.1.0_with_PADLOCDB_v1.4.0
system.number	seqid	system	target.name	hmm.accession	hmm.name	protein.name	full.seq.E.value	domain.iE.value	target.coverage	hmm.coverage	start	end	strand	target.description	relative.position	contig.end	all.domains	best.hits
2	ctg.s1.000000F.arrow	CRISPR_array	CRISPR001	NA	NA	CRISPR_array	NA	6.1	NA	NA	2101202	2101901	+	CRISPR001; repeat=GTGTTCCCCACGGGTGTGGGGATGAACCG; score=6.10	1912.01	5729	NA	NA
1	ctg.s1.000000F.arrow	cas_type_I-E	ctg.s1.000000F.arrow_1913	PDLC01767	Cas3e_WP_189128522.1	Cas3e	1.1e-194	1.3e-194	0.981	0.925	2102625	2105297	+	2102625 2105297 1 ID=1_1913;partial=00;start_type=ATG;rbs_motif=GGA/GAG/AGG;rbs_spacer=5-10bp;gc_cont=0.659	1913	5729	PDLC01767,Cas3e_WP_189128522.1, 1, 1.3e-194, 0.981, 0.925 | PDLC01768,Cas3e_WP_058658455.1, 1, 1.2e-75, 0.465, 0.779	PDLC01767, Cas3e_WP_189128522.1, 1.3e-194, 0.981, 0.925 | PDLC01768, Cas3e_WP_058658455.1, 1.2e-75, 0.465, 0.779
1	ctg.s1.000000F.arrow	cas_type_I-E	ctg.s1.000000F.arrow_1914	PDLC01342	cd09729	Cas8e	8.4e-103	9.6e-103	0.899	0.995	2105300	2106868	+	2105300 2106868 1 ID=1_1914;partial=00;start_type=ATG;rbs_motif=AGGAG;rbs_spacer=5-10bp;gc_cont=0.660	1914	5729	PDLC00999,casA_cse1, 1, 5.1e-50, 0.935, 0.97 | PDLC01282,cd09669, 1, 2.2e-58, 0.88, 0.91 | PDLC01342,cd09729, 1, 9.6e-103, 0.899, 0.995 | PDLC01622,pfam09481, 1, 3.7e-91, 0.868, 0.983	PDLC01342, cd09729, 9.6e-103, 0.899, 0.995 | PDLC01622, pfam09481, 3.7e-91, 0.868, 0.983 | PDLC01282, cd09669, 2.2e-58, 0.88, 0.91 | PDLC00999, casA_cse1, 5.1e-50, 0.935, 0.97
1	ctg.s1.000000F.arrow	cas_type_I-E	ctg.s1.000000F.arrow_1915	PDLC01624	pfam09485	Cas11e	5.3e-30	6.3e-30	0.797	0.992	2106865	2107395	+	2106865 2107395 1 ID=1_1915;partial=00;start_type=ATG;rbs_motif=AGGAG;rbs_spacer=5-10bp;gc_cont=0.638	1915	5729	PDLC01000,casB_cse2, 1, 8e-23, 0.853, 0.962 | PDLC01188,icity0127, 1, 2e-04, 0.441, 0.358 | PDLC01283,cd09670, 1, 5.6e-23, 0.853, 0.95 | PDLC01344,cd09731, 1, 9e-30, 0.808, 0.984 | PDLC01501,mkCas0096, 1, 0.0031, 0.853, 0.851 | PDLC01581,mkCas0194, 1, 1.6e-08, 0.87, 0.876 | PDLC01583,mkCas0196, 1, 0.00021, 0.48, 0.5 | PDLC01624,pfam09485, 1, 6.3e-30, 0.797, 0.992	PDLC01624, pfam09485, 6.3e-30, 0.797, 0.992 | PDLC01344, cd09731, 9e-30, 0.808, 0.984 | PDLC01283, cd09670, 5.6e-23, 0.853, 0.95 | PDLC01000, casB_cse2, 8e-23, 0.853, 0.962 | PDLC01581, mkCas0194, 1.6e-08, 0.87, 0.876
1	ctg.s1.000000F.arrow	cas_type_I-E	ctg.s1.000000F.arrow_1916	PDLC00959	casC_Cse4	Cas7e	2e-121	2.3e-121	0.871	0.994	2107405	2108547	+	2107405 2108547 1 ID=1_1916;partial=00;start_type=ATG;rbs_motif=GGA/GAG/AGG;rbs_spacer=5-10bp;gc_cont=0.655	1916	5729	PDLC00959,casC_Cse4, 1, 2.3e-121, 0.871, 0.994 | PDLC01259,cd09646, 1, 8.3e-118, 0.871, 0.994 | PDLC01620,pfam09344, 1, 1.9e-118, 0.955, 0.997	PDLC00959, casC_Cse4, 2.3e-121, 0.871, 0.994 | PDLC01620, pfam09344, 1.9e-118, 0.955, 0.997 | PDLC01259, cd09646, 8.3e-118, 0.871, 0.994
1	ctg.s1.000000F.arrow	cas_type_I-E	ctg.s1.000000F.arrow_1917	PDLC00949	casD_Cas5e	Cas5e	1.7e-58	2.3e-58	0.9	0.978	2108549	2109211	+	2108549 2109211 1 ID=1_1917;partial=00;start_type=ATG;rbs_motif=GGAGG;rbs_spacer=5-10bp;gc_cont=0.677	1917	5729	PDLC00949,casD_Cas5e, 1, 2.3e-58, 0.9, 0.978 | PDLC01258,cd09645, 1, 9.6e-56, 0.733, 0.97 | PDLC01369,cd09756, 1, 1.7e-55, 0.733, 0.969	PDLC00949, casD_Cas5e, 2.3e-58, 0.9, 0.978 | PDLC01258, cd09645, 9.6e-56, 0.733, 0.97 | PDLC01369, cd09756, 1.7e-55, 0.733, 0.969
1	ctg.s1.000000F.arrow	cas_type_I-E	ctg.s1.000000F.arrow_1918	PDLC01340	cd09727	Cas6e	3.9e-54	4.3e-54	0.985	0.995	2109186	2109797	+	2109186 2109797 1 ID=1_1918;partial=00;start_type=ATG;rbs_motif=GGAG/GAGG;rbs_spacer=5-10bp;gc_cont=0.649	1918	5729	PDLC00954,casE_Cse3, 1, 1.9e-24, 0.985, 0.99 | PDLC01277,cd09664, 1, 1.4e-30, 0.961, 0.994 | PDLC01340,cd09727, 1, 4.3e-54, 0.985, 0.995	PDLC01340, cd09727, 4.3e-54, 0.985, 0.995 | PDLC01277, cd09664, 1.4e-30, 0.961, 0.994 | PDLC00954, casE_Cse3, 1.9e-24, 0.985, 0.99
1	ctg.s1.000000F.arrow	cas_type_I-E	ctg.s1.000000F.arrow_1919	PDLC01744	Cas1e_WP_035839043.1	Cas1e	2.9e-117	3.4e-117	0.893	0.827	2109842	2110714	+	2109842 2110714 1 ID=1_1919;partial=00;start_type=ATG;rbs_motif=AGGA;rbs_spacer=5-10bp;gc_cont=0.660	1919	5729	PDLC00924,cas1_ECOLI, 1, 2.9e-112, 0.876, 0.948 | PDLC01744,Cas1e_WP_035839043.1, 1, 3.4e-117, 0.893, 0.827 | PDLC01745,Cas1e_WP_120372217.1, 1, 2.7e-61, 0.88, 0.913 | PDLC01746,Cas1e_WP_162621937.1, 1, 6.7e-71, 0.55, 0.988	PDLC01744, Cas1e_WP_035839043.1, 3.4e-117, 0.893, 0.827 | PDLC00924, cas1_ECOLI, 2.9e-112, 0.876, 0.948 | PDLC01746, Cas1e_WP_162621937.1, 6.7e-71, 0.55, 0.988 | PDLC01745, Cas1e_WP_120372217.1, 2.7e-61, 0.88, 0.913
1	ctg.s1.000000F.arrow	cas_type_I-E	ctg.s1.000000F.arrow_1920	PDLC01752	Cas2e_WP_051024046.1	Cas2e	2.1e-39	2.2e-39	0.91	0.783	2110711	2111010	+	2110711 2111010 1 ID=1_1920;partial=00;start_type=GTG;rbs_motif=AGGA;rbs_spacer=5-10bp;gc_cont=0.623	1920	5729	PDLC00934,cas_CT1978, 1, 2.5e-34, 0.84, 0.977 | PDLC01752,Cas2e_WP_051024046.1, 1, 2.2e-39, 0.91, 0.783 | PDLC01753,Cas2e_WP_128219160.1, 1, 1.2e-26, 0.92, 0.902 | PDLC01754,Cas2e_WP_012568472.1, 1, 2.8e-14, 0.88, 0.959 | PDLC01755,Cas2e_WP_081586257.1, 1, 1.2e-11, 0.84, 0.61	PDLC01752, Cas2e_WP_051024046.1, 2.2e-39, 0.91, 0.783 | PDLC00934, cas_CT1978, 2.5e-34, 0.84, 0.977 | PDLC01753, Cas2e_WP_128219160.1, 1.2e-26, 0.92, 0.902 | PDLC01754, Cas2e_WP_012568472.1, 2.8e-14, 0.88, 0.959 | PDLC01755, Cas2e_WP_081586257.1, 1.2e-11, 0.84, 0.61
2	ctg.s1.000000F.arrow	CRISPR_array	CRISPR002	NA	NA	CRISPR_array	NA	6.24	NA	NA	2111075	2111591	+	CRISPR002; repeat=GTGTTCCCCACATGCGTGGGGATGAACCG; score=6.24	1920.02	5729	NA	NA
5	ctg.s1.000000F.arrow	gabija	ctg.s1.000000F.arrow_2630	PDLC00130	GajB_00028	GajB	1.1e-240	1.2e-240	0.995	0.995	2871313	2873076	-	2871313 2873076 -1 ID=1_2630;partial=00;start_type=ATG;rbs_motif=GGAG/GAGG;rbs_spacer=5-10bp;gc_cont=0.539	2630	5729	PDLC00103,GajB_00001, 1, 4.8e-28, 0.478, 0.446 | PDLC00103,GajB_00001, 2, 1.6e-07, 0.173, 0.158 | PDLC00104,GajB_00002, 1, 3.5e-27, 0.503, 0.444 | PDLC00104,GajB_00002, 2, 3.8e-06, 0.141, 0.136 | PDLC00105,GajB_00003, 1, 2.2e-07, 0.134, 0.125 | PDLC00105,GajB_00003, 2, 1.5e-05, 0.175, 0.157 | PDLC00106,GajB_00004, 1, 6.8e-32, 0.954, 0.945 | PDLC00107,GajB_00005, 1, 2.2e-22, 0.449, 0.441 | PDLC001…	PDLC00130, GajB_00028, 1.2e-240, 0.995, 0.995 | PDLC00117, GajB_00015, 7.1e-89, 0.976, 0.952 | PDLC00127, GajB_00025, 4.5e-74, 0.969, 0.949 | PDLC00112, GajB_00010, 1.1e-47, 0.959, 0.948 | PDLC00133, GajB_00031, 4.3e-44, 0.488, 0.73
5	ctg.s1.000000F.arrow	gabija	ctg.s1.000000F.arrow_2631	PDLC00092	GajA_00032	GajA	4.3e-228	4.8e-228	0.994	0.808	2873073	2874512	-	2873073 2874512 -1 ID=1_2631;partial=00;start_type=ATG;rbs_motif=GGA/GAG/AGG;rbs_spacer=5-10bp;gc_cont=0.551	2631	5729	PDLC00061,GajA_00001, 1, 9.4e-09, 0.598, 0.474 | PDLC00062,GajA_00002, 1, 5.5e-19, 0.498, 0.379 | PDLC00062,GajA_00002, 2, 1.1e-06, 0.442, 0.308 | PDLC00063,GajA_00003, 1, 2.6e-28, 0.392, 0.312 | PDLC00063,GajA_00003, 2, 0.69, 0.098, 0.068 | PDLC00064,GajA_00004, 1, 4.5e-60, 0.6, 0.636 | PDLC00064,GajA_00004, 2, 9.8e-07, 0.196, 0.235 | PDLC00065,GajA_00005, 1, 5.8e-27, 0.548, 0.41 | PDLC00065,Gaj…	PDLC00092, GajA_00032, 4.8e-228, 0.994, 0.808 | PDLC00091, GajA_00031, 1.3e-71, 0.887, 0.775 | PDLC00071, GajA_00011, 2.2e-71, 0.912, 0.777 | PDLC00096, GajA_00036, 1.7e-64, 0.642, 0.511 | PDLC00070, GajA_00010, 2.4e-64, 0.619, 0.498
3	ctg.s1.000000F.arrow	DMS_other	ctg.s1.000000F.arrow_3468	PDLC02512	PglW_00001	PglW	6.3e-70	8.7e-70	0.552	0.56	3859412	3863587	-	3859412 3863587 -1 ID=1_3468;partial=00;start_type=ATG;rbs_motif=GGA/GAG/AGG;rbs_spacer=5-10bp;gc_cont=0.614	3468	5729	PDLC02512,PglW_00001, 1, 8.7e-70, 0.552, 0.56 | PDLC02513,PglW_00002, 1, 1.2e-38, 0.561, 0.536 | PDLC02514,PglW_00003, 1, 0.014, 0.063, 0.068 | PDLC02514,PglW_00003, 2, 4.6e-08, 0.238, 0.252 | PDLC02672,DndF_00001, 1, 0.00082, 0.094, 0.208 | PDLC02672,DndF_00001, 2, 0.033, 0.035, 0.09 | PDLC02673,DndF_00002, 1, 0.14, 0.093, 0.206 | PDLC02673,DndF_00002, 2, 0.36, 0.032, 0.08 | PDLC02674,DndF_00003…	PDLC02512, PglW_00001, 8.7e-70, 0.552, 0.56 | PDLC02513, PglW_00002, 1.2e-38, 0.561, 0.536 | PDLC02795, SspF_00003, 4.3e-23, 0.284, 0.673 | PDLC02796, SspF_00004, 2.3e-18, 0.215, 0.522 | PDLC02793, SspF_00001, 2.4e-17, 0.226, 0.523
3	ctg.s1.000000F.arrow	DMS_other	ctg.s1.000000F.arrow_3469	PDLC03595	Specificity_II_00006	Specificity_II	1.2e-27	3.2e-27	0.881	0.893	3863589	3865001	-	3863589 3865001 -1 ID=1_3469;partial=00;start_type=ATG;rbs_motif=GGAG/GAGG;rbs_spacer=5-10bp;gc_cont=0.481	3469	5729	PDLC03032,MTase_I_00015, 1, 0.15, 0.146, 0.068 | PDLC03032,MTase_I_00015, 2, 270, 0.144, 0.068 | PDLC03057,Specificity_I_00006, 1, 0.15, 0.2, 0.221 | PDLC03057,Specificity_I_00006, 2, 0.0056, 0.153, 0.17 | PDLC03060,Specificity_I_00009, 1, 3.8, 0.113, 0.133 | PDLC03060,Specificity_I_00009, 2, 0.0016, 0.157, 0.191 | PDLC03062,Specificity_I_00011, 1, 0.71, 0.214, 0.261 | PDLC03062,Specificity_I_000…	PDLC03595, Specificity_II_00006, 3.2e-27, 0.881, 0.893 | PDLC03086, Specificity_I_00035, 3.8e-11, 0.338, 0.347 | PDLC03155, Specificity_I_00104, 6.1e-11, 0.41, 0.381 | PDLC03089, Specificity_I_00038, 3.1e-09, 0.246, 0.265 | PDLC03120, Specificity_I_00069, 9e-09, 0.257, 0.233
3	ctg.s1.000000F.arrow	DMS_other	ctg.s1.000000F.arrow_3472	PDLC03318	MTase_II_00104	MTase_II	5e-265	4.5e-264	0.972	0.99	3866985	3869027	-	3866985 3869027 -1 ID=1_3472;partial=00;start_type=ATG;rbs_motif=AGGAG;rbs_spacer=5-10bp;gc_cont=0.594	3472	5729	PDLC02523,PglX_00009, 1, 0.00034, 0.11, 0.051 | PDLC02523,PglX_00009, 1, 0.00034, 0.11, 0.051 | PDLC02525,PglX_00011, 1, 0.15, 0.12, 0.114 | PDLC02525,PglX_00011, 1, 0.15, 0.12, 0.114 | PDLC02525,PglX_00011, 2, 570, 0.026, 0.03 | PDLC02525,PglX_00011, 2, 570, 0.026, 0.03 | PDLC02528,PglX_00014, 1, 0.25, 0.107, 0.055 | PDLC02528,PglX_00014, 1, 0.25, 0.107, 0.055 | PDLC02528,PglX_00014, 2, 13, 0.05…	PDLC03318, MTase_II_00104, 4.5e-264, 0.972, 0.99 | PDLC03030, MTase_I_00013, 1.6e-47, 0.57, 0.59 | PDLC03218, MTase_II_00004, 3.3e-39, 0.493, 0.549 | PDLC03021, MTase_I_00004, 7.2e-38, 0.455, 0.552 | PDLC03034, MTase_I_00017, 3e-34, 0.589, 0.571
4	ctg.s1.000000F.arrow	dsr1	ctg.s1.000000F.arrow_5127	PDLC02183	Dsr1_00001	Dsr1	0	0	0.996	0.998	5627953	5631738	+	5627953 5631738 1 ID=1_5127;partial=00;start_type=ATG;rbs_motif=GGAG/GAGG;rbs_spacer=5-10bp;gc_cont=0.614	5127	5729	PDLC02183,Dsr1_00001, 1, 0, 0.996, 0.998	PDLC02183, Dsr1_00001, 0, 0.996, 0.998

### Sheet: DefenceFinder
Supplementary Table 1. (b) DefenceFinder output for SMC4386.
replicon	hit_id	gene_name	hit_pos	model_fqn	sys_id	sys_loci	locus_num	sys_wholeness	sys_score	sys_occ	hit_gene_ref	hit_status	hit_seq_len	hit_i_eval	hit_score	hit_profile_cov	hit_seq_cov	hit_begin_match	hit_end_match
UserReplicon	ctg.s1.000000F.arrow_659	RosmerTA__RmrA_2662548665	659	defense-finder-models/DefenseFinder_4/RosmerTA/RosmerTA	UserReplicon_RosmerTA_1	1	1	1	2	1	RosmerTA__RmrA_2585209417	mandatory	400	9e-132	438	0.998	0.995	1	398
UserReplicon	ctg.s1.000000F.arrow_660	RosmerTA__RmrT_2662548665	660	defense-finder-models/DefenseFinder_4/RosmerTA/RosmerTA	UserReplicon_RosmerTA_1	1	1	1	2	1	RosmerTA__RmrT_2585209417	mandatory	215	1.5e-22	78.7	0.955	0.944	7	209
UserReplicon	ctg.s1.000000F.arrow_1903	Cas__cas3_I_2	1903	defense-finder-models/Cas/Cas/CAS_Class1-Subtype-I-E	UserReplicon_CAS_Class1-Subtype-I-E_1	1	1	1	8	1	Cas__cas3_I_5	accessory	891	6.8e-67	224.4	0.912	0.398	294	648
UserReplicon	ctg.s1.000000F.arrow_1904	Cas__cas8e_I-E_2	1904	defense-finder-models/Cas/Cas/CAS_Class1-Subtype-I-E	UserReplicon_CAS_Class1-Subtype-I-E_1	1	1	1	8	1	Cas__cas8e_I-E_1	mandatory	523	1.5e-107	359	0.998	0.901	5	475
UserReplicon	ctg.s1.000000F.arrow_1905	Cas__cse2gr11_I-E_2	1905	defense-finder-models/Cas/Cas/CAS_Class1-Subtype-I-E	UserReplicon_CAS_Class1-Subtype-I-E_1	1	1	1	8	1	Cas__cse2gr11_I-E_2	mandatory	177	3.9e-34	116.2	0.993	0.814	19	162
UserReplicon	ctg.s1.000000F.arrow_1906	Cas__cas7_I-E_16	1906	defense-finder-models/Cas/Cas/CAS_Class1-Subtype-I-E	UserReplicon_CAS_Class1-Subtype-I-E_1	1	1	1	8	1	Cas__cas7_I-E_16	mandatory	381	2.5e-126	420.3	1	0.958	5	369
UserReplicon	ctg.s1.000000F.arrow_1907	Cas__cas5_I-E_2	1907	defense-finder-models/Cas/Cas/CAS_Class1-Subtype-I-E	UserReplicon_CAS_Class1-Subtype-I-E_1	1	1	1	8	1	Cas__cas5_I-E_3	mandatory	221	1.5e-51	173.7	1	0.932	3	208
UserReplicon	ctg.s1.000000F.arrow_1908	Cas__cas6e_I_II_III_IV_V_VI_2	1908	defense-finder-models/Cas/Cas/CAS_Class1-Subtype-I-E	UserReplicon_CAS_Class1-Subtype-I-E_1	1	1	1	8	1	Cas__cas6e_I_II_III_IV_V_VI_1	mandatory	204	3.1e-53	179.3	1	0.99	1	202
UserReplicon	ctg.s1.000000F.arrow_1909	Cas__cas1_I-E_1	1909	defense-finder-models/Cas/Cas/CAS_Class1-Subtype-I-E	UserReplicon_CAS_Class1-Subtype-I-E_1	1	1	1	8	1	Cas__cas1_I-E_1	mandatory	291	7.7e-112	371.1	0.977	0.88	1	256
UserReplicon	ctg.s1.000000F.arrow_1910	Cas__cas2_I-E_2	1910	defense-finder-models/Cas/Cas/CAS_Class1-Subtype-I-E	UserReplicon_CAS_Class1-Subtype-I-E_1	1	1	1	8	1	Cas__cas2_I-E_1	accessory	100	2.5e-35	118.9	0.989	0.9	4	93
UserReplicon	ctg.s1.000000F.arrow_2614	Gabija__GajB_2	2614	defense-finder-models/DefenseFinder_1/Gabija/Gabija	UserReplicon_Gabija_1	1	1	1	2	1	Gabija__GajB_1	mandatory	588	1.3e-110	369.1	0.744	0.985	2	580
UserReplicon	ctg.s1.000000F.arrow_2615	Gabija__GajA	2615	defense-finder-models/DefenseFinder_1/Gabija/Gabija	UserReplicon_Gabija_1	1	1	1	2	1	Gabija__GajA	mandatory	480	1.4e-88	296.5	0.777	0.96	18	478
UserReplicon	ctg.s1.000000F.arrow_5094	Dsr_I__Dsr1	5094	defense-finder-models/DefenseFinder_2/Dsr/Dsr_I	UserReplicon_Dsr_I_1	1	1	1	1	1	Dsr_I__Dsr1	mandatory	1262	0	1506	0.998	0.996	1	1257
