## Supplementary material for "Bacterial defences interact synergistically by disrupting phage cooperation": Island_boundaries_genomes

### Sheet: Sheet1
Supplementary Table 2. Island boundary positions and genomes included in the search.
Isolate	Chromosome	Start	End
GCF_000014625.1_ASM1462v1_genomic	NC_008463.1	2471477	2500235
GCF_000026645.1_ASM2664v1_genomic	NC_011770.1	2501155	2556972
GCF_000226155.1_ASM22615v1_genomic	NC_017548.1	2416994	2439261
GCF_000271365.1_ASM27136v1_genomic	NC_018080.1	2292958	2338412
GCF_000271985.2_ASM27198v2_genomic	NZ_CP015877.1	4851646	4887414
GCF_000284555.1_ASM28455v1_genomic	NC_017549.1	4098398	4136579
GCF_000359505.1_ASM35950v1_genomic	NC_020912.1	2392974	2428741
GCF_000414035.1_ASM41403v1_genomic	NC_021577.1	3154255	3172531
GCF_000473745.2_ASM47374v3_genomic	NZ_CP008739.1	4273262	4282783
GCF_000496455.2_ASM49645v2_genomic	NZ_CP013993.1	2667934	2735936
GCF_000496605.2_ASM49660v2_genomic	NC_022808.2	2473067	2500537
GCF_000496645.1_ASM49664v1_genomic	NC_022806.1	657873	685374
GCF_000504045.1_ASM50404v1_genomic	NC_023019.1	2394811	2442131
GCF_000508765.1_ASM50876v1_genomic	NC_023066.1	2458953	2514769
GCF_000510305.1_ASM51030v1_genomic	NC_023149.1	2589519	2618217
GCF_000524595.1_ASM52459v1_genomic	NZ_CP007147.1	4799724	4813080
GCF_000763245.3_ASM76324v3_genomic	NZ_CP021380.2	2434224	2495934
GCF_000816985.1_ASM81698v1_genomic	NZ_CP007399.1	5043517	5066932
GCF_000829255.1_ASM82925v1_genomic	NZ_AP014646.1	2583330	2621511
GCF_000829275.1_ASM82927v1_genomic	NZ_AP014622.1	3868321	3906502
GCF_000829885.1_ASM82988v1_genomic	NZ_CP010555.1	1664558	1746900
GCF_000981825.1_ASM98182v1_genomic	NZ_CP011317.1	2911542	2992801
GCF_001045685.1_ASM104568v1_genomic	NZ_CP012001.1	2394290	2417520
GCF_001077475.1_ASM107747v1_genomic	NZ_CP012066.1	3457314	3488875
GCF_001293085.1_ASM129308v1_genomic	NZ_CP012679.1	2473067	2500537
GCF_001447845.1_ASM144784v1_genomic	NZ_CP013245.1	6197550	6243908
GCF_001457615.1_NCTC10332_genomic	NZ_LN831024.1	2393758	2416988
GCF_001482325.1_ASM148232v1_genomic	NZ_CP013696.1	4011431	4084133
GCF_001515845.2_ASM151584v2_genomic	NZ_CP008865.2	2631377	2644234
GCF_001515915.2_ASM151591v2_genomic	NZ_CP008866.2	2388833	2401690
GCF_001516005.1_ASM151600v1_genomic	NZ_CP008867.1	4873454	4902429
GCF_001516105.1_ASM151610v1_genomic	NZ_CP008868.1	4035996	4060569
GCF_001516165.2_ASM151616v2_genomic	NZ_CP008869.2	2548762	2699147
GCF_001516185.2_ASM151618v2_genomic	NZ_CP008870.2	3758357	3815406
GCF_001516205.2_ASM151620v2_genomic	NZ_CP008871.2	2461739	2478486
GCF_001516225.2_ASM151622v2_genomic	NZ_CP008864.2	3041484	3064657
GCF_001516245.2_ASM151624v2_genomic	NZ_CP008856.2	2429889	2470898
GCF_001516265.1_ASM151626v1_genomic	NZ_CP008857.1	88652	180178
GCF_001516305.2_ASM151630v2_genomic	NZ_CP008859.2	2394763	2432237
GCF_001516325.2_ASM151632v2_genomic	NZ_CP008860.2	2454253	2477074
GCF_001516345.1_ASM151634v1_genomic	NZ_CP008861.1	1208570	1232353
GCF_001516365.2_ASM151636v2_genomic	NZ_CP008862.2	3873760	3902518
GCF_001516385.1_ASM151638v1_genomic	NZ_CP008863.1	965661	994419
GCF_001518975.1_ASM151897v1_genomic	NZ_CP013989.1	2482669	2495719
GCF_001542795.2_ASM154279v2_genomic	NZ_CP008872.2	2402136	2433260
GCF_001542835.1_ASM154283v1_genomic	NZ_CP008873.1	5777634	5790490
GCF_001547955.1_ASM154795v1_genomic	NZ_AP014651.1	2747964	2771878
GCF_001548135.1_ASM154813v1_genomic	NZ_AP014839.1	2593275	2629043
GCF_001548335.1_ASM154833v1_genomic	NZ_AP017302.1	2744487	2769022
GCF_001594325.2_ASM159432v2_genomic	NZ_CP008858.2	2491495	2509786
GCF_001606045.1_ASM160604v1_genomic	NZ_CP014948.1	2396910	2435736
GCF_001618925.1_ASM161892v1_genomic	NZ_CP015117.1	5952971	5965828
GCF_001632245.1_ASM163224v1_genomic	NZ_CP015377.1	4728366	4755895
GCF_001679685.1_ASM167968v1_genomic	NZ_CP016214.1	5629506	5652327
GCF_001687285.1_ASM168728v1_genomic	NZ_CP011857.1	2362278	2375135
GCF_001721745.1_ASM172174v1_genomic	NZ_CP012585.1	2515581	2550865
GCF_001721765.1_ASM172176v1_genomic	NZ_CP012578.1	2515581	2550865
GCF_001721785.1_ASM172178v1_genomic	NZ_CP012580.1	3099276	3134560
GCF_001721805.1_ASM172180v1_genomic	NZ_CP012581.1	2515581	2550865
GCF_001721825.1_ASM172182v1_genomic	NZ_CP012583.1	2515581	2550865
GCF_001721845.1_ASM172184v1_genomic	NZ_CP012584.1	2516817	2552101
GCF_001722005.2_ASM172200v2_genomic	NZ_CP017099.1	1967273	2003961
GCF_001722025.1_ASM172202v1_genomic	NZ_CP012579.1	2515581	2550864
GCF_001722045.1_ASM172204v1_genomic	NZ_CP012582.1	2515580	2550864
GCF_001729505.1_ASM172950v1_genomic	NZ_CP017149.1	2412858	2435503
GCF_001750705.1_ASM175070v1_genomic	NZ_CP017353.1	5322633	5378470
GCF_001792835.1_ASM179283v1_genomic	NZ_CP015001.1	2434615	2496325
GCF_001792855.1_ASM179285v1_genomic	NZ_CP015002.1	2466596	2528306
GCF_001792875.1_ASM179287v1_genomic	NZ_CP015003.1	2601589	2663299
GCF_001870265.1_ASM187026v1_genomic	NZ_CP014999.1	2465344	2527054
GCF_001874465.1_ASM187446v1_genomic	NZ_CP017969.1	2283813	2311281
GCF_001879525.1_ASM187952v1_genomic	NZ_CP013113.1	2413378	2444514
GCF_001900195.1_ASM190019v1_genomic	NZ_CP013477.1	2405736	2436589
GCF_001900225.1_ASM190022v1_genomic	NZ_CP013478.1	2405736	2436589
GCF_001900265.1_ASM190026v1_genomic	NZ_CP013479.1	3498930	3529783
GCF_002075065.1_ASM207506v1_genomic	NZ_CP014866.1	2432515	2468164
GCF_002085605.1_ASM208560v1_genomic	NZ_CP016955.1	4427602	4508861
GCF_002085755.1_ASM208575v1_genomic	NZ_CP020603.1	2592179	2630360
GCF_002104595.1_ASM210459v1_genomic	NZ_CP020704.1	2530085	2599227
GCF_002104615.1_ASM210461v1_genomic	NZ_CP020703.1	2530080	2599221
GCF_002192475.1_ASM219247v1_genomic	NZ_CP021774.1	2593809	2648623
GCF_002192495.1_ASM219249v1_genomic	NZ_CP021775.1	2726234	2743610
GCF_002205335.1_ASM220533v1_genomic	NZ_CP021999.1	2504633	2524070
GCF_002205355.1_ASM220535v1_genomic	NZ_CP022000.1	2641863	2696676
GCF_002205375.1_ASM220537v1_genomic	NZ_CP022002.1	4645275	4815687
GCF_002208645.1_ASM220864v1_genomic	NZ_CP022001.1	4965353	5069926
GCF_002215345.1_ASM221534v1_genomic	NZ_CP017293.1	2472174	2531914
GCF_002223805.1_ASM222380v1_genomic	NZ_CP019338.1	2527747	2556505
GCF_002237405.1_ASM223740v1_genomic	NZ_CP022526.1	728884	765572
GCF_002237425.1_ASM223742v1_genomic	NZ_CP022525.1	6187305	6223993
GCF_002287725.2_ASM228772v2_genomic	NZ_CP023316.1	2592219	2700355
GCF_002411865.3_ASM241186v3_genomic	NZ_CP031449.2	2618877	2691394
GCF_002442855.1_ASM244285v1_genomic	NZ_CP017306.1	2415014	2437281
GCF_002753655.1_ASM275365v1_genomic	NZ_CP024477.1	2421666	2442914
GCF_002812825.1_ASM281282v1_genomic	NZ_CP025049.1	2508773	2544540
GCF_002812845.1_ASM281284v1_genomic	NZ_CP025050.1	2545582	2581349
GCF_002812865.1_ASM281286v1_genomic	NZ_CP025051.1	2460946	2520684
GCF_002812885.1_ASM281288v1_genomic	NZ_CP025053.1	2460946	2520684
GCF_002812905.2_ASM281290v2_genomic	NZ_CP025055.2	2537257	2575438
GCF_002812925.2_ASM281292v3_genomic	NZ_CP025056.2	2537257	2575438
GCF_002946935.1_ASM294693v1_genomic	NZ_CP026680.1	2506719	2538850
GCF_002968515.1_ASM296851v1_genomic	NZ_CP027165.1	1181737	1204613
GCF_002968585.1_ASM296858v1_genomic	NZ_CP027171.1	358383	396564
GCF_002968655.1_ASM296865v1_genomic	NZ_CP027172.1	4613378	4630754
GCF_002968695.1_ASM296869v1_genomic	NZ_CP027174.1	1086858	1145262
GCF_002968955.1_ASM296895v1_genomic	NZ_CP027166.1	6227590	6265771
GCF_002997005.1_ASM299700v1_genomic	NZ_CP027538.1	319258	358842
GCF_003028335.1_ASM302833v1_genomic	NZ_CP028162.1	2611067	3310864
GCF_003052005.2_ASM305200v2_genomic	NZ_CP028584.2	2719096	2786578
GCF_003060845.1_ASM306084v1_genomic	NZ_CP028917.1	4628113	4671509
GCF_003073615.1_ASM307361v1_genomic	NZ_CP029089.1	2840814	2899218
GCF_003073735.1_ASM307373v1_genomic	NZ_CP029088.1	2644017	2699616
GCF_003073795.1_ASM307379v1_genomic	NZ_CP029090.1	1647760	1715763
GCF_003073895.1_ASM307389v1_genomic	NZ_CP029097.1	4742320	4755177
GCF_003193645.1_ASM319364v1_genomic	NZ_CP029660.1	1151979	1198756
GCF_003194245.1_ASM319424v1_genomic	NZ_CP023255.1	478696	546707
GCF_003204335.1_ASM320433v1_genomic	NZ_CP029745.1	2505436	2563840
GCF_003206535.1_ASM320653v1_genomic	NZ_CP029707.1	1049138	1107542
GCF_003288335.1_ASM328833v1_genomic	NZ_CP030351.1	744195	773214
GCF_003288355.1_ASM328835v1_genomic	NZ_CP030328.1	4104564	4130388
GCF_003288435.1_ASM328843v1_genomic	NZ_CP030327.1	5640589	5678517
GCF_003319235.1_ASM331923v1_genomic	NZ_CP030861.1	6727327	6783165
GCF_003332705.2_ASM333270v2_genomic	NZ_CP032552.1	2585211	2610114
GCF_003369735.1_ASM336973v1_genomic	NZ_CP030913.1	2451507	2517467
GCF_003369755.1_ASM336975v1_genomic	NZ_CP030912.1	2616907	2651407
GCF_003369775.1_ASM336977v1_genomic	NZ_CP030910.1	3384498	3424286
GCF_003408495.1_ASM340849v1_genomic	NZ_CP030911.1	2450855	2516814
GCF_003411785.2_ASM341178v2_genomic	NZ_CP039293.1	2495345	2519833
GCF_003429185.1_ASM342918v1_genomic	NZ_CP031659.1	2525852	2553894
GCF_003429205.1_ASM342920v1_genomic	NZ_CP031660.1	2431728	2467915
GCF_003433235.1_ASM343323v1_genomic	NZ_CP029605.1	2478690	2516871
GCF_003571505.1_ASM357150v1_genomic	NZ_CP012901.1	4331496	4422067
GCF_003571805.1_ASM357180v1_genomic	NZ_CP032257.1	5967785	6027524
GCF_003641125.1_ASM364112v1_genomic	NZ_CP032761.1	2689591	2727772
GCF_003716765.1_ASM371676v1_genomic	NZ_CP033439.1	3958352	4024408
GCF_003798105.1_ASM379810v1_genomic	NZ_CP033684.1	2679159	2736208
GCF_003798125.1_ASM379812v1_genomic	NZ_CP033686.1	2504095	2542945
GCF_003798145.1_ASM379814v1_genomic	NZ_CP033685.1	2541962	2570720
GCF_003812165.1_ASM381216v1_genomic	NZ_CP033771.1	733620	746477
GCF_003812885.1_ASM381288v1_genomic	NZ_CP033833.1	5783135	5821316
GCF_003812905.1_ASM381290v1_genomic	NZ_CP033843.1	5141130	5179311
GCF_003813005.1_ASM381300v1_genomic	NZ_CP033832.1	3990637	4003494
GCF_003813025.1_ASM381302v1_genomic	NZ_CP033835.1	4507114	4556585
GCF_003950015.1_ASM395001v1_genomic	NZ_CP034354.1	5615388	5671223
GCF_003950255.1_ASM395025v1_genomic	NZ_CP034369.1	1840680	1906737
GCF_003952325.1_ASM395232v1_genomic	NZ_CP034436.1	3778189	3803455
GCF_003957825.1_ASM395782v1_genomic	NZ_CP034429.1	2412855	2435500
GCF_004010895.1_ASM401089v1_genomic	NZ_CP022478.1	1252166	1290021
GCF_004014755.1_ASM401475v2_genomic	NZ_CP034908.1	3065486	3088131
GCF_004102665.1_ASM410266v1_genomic	NZ_CP032126.1	2413325	2435970
GCF_004193735.1_ASM419373v1_genomic	NZ_CP035739.1	1526018	1545875
GCF_004291075.1_ASM429107v1_genomic	NZ_CP031677.1	2484598	2550558
GCF_004355125.1_ASM435512v1_genomic	NZ_CP037925.1	3621913	3643819
GCF_004355145.1_ASM435514v1_genomic	NZ_CP037926.1	2433837	2455739
GCF_005305005.1_ASM530500v1_genomic	NZ_CP040127.1	2497070	2558781
GCF_006364735.1_ASM636473v1_genomic	NZ_CP041008.1	3287912	3310557
GCF_006364795.1_ASM636479v1_genomic	NZ_CP041013.1	4300405	4324815
GCF_006704595.2_ASM670459v2_genomic	NZ_CP083366.1	2495481	2519969
GCF_007559065.1_ASM755906v1_genomic	NZ_CP041774.1	2429137	2493407
GCF_007559085.1_ASM755908v1_genomic	NZ_CP041771.1	2543215	2584270
GCF_007559105.1_ASM755910v1_genomic	NZ_CP041773.1	4976476	5140733
GCF_007559125.1_ASM755912v1_genomic	NZ_CP041772.1	4858854	4897035
GCF_007833895.1_ASM783389v1_genomic	NZ_CP040684.1	2193278	2231203
GCF_008033725.1_ASM803372v1_genomic	NZ_CP028848.1	2444006	2468578
GCF_008033745.1_ASM803374v1_genomic	NZ_CP028849.1	2443924	2468496
GCF_008033765.1_ASM803376v1_genomic	NZ_CP028959.1	2458839	2483411
GCF_008195485.1_ASM819548v1_genomic	NZ_CP043328.1	2655586	2693767
GCF_008245185.1_ASM824518v1_genomic	NZ_CP042269.1	2285939	2311848
GCF_008705235.1_ASM870523v1_genomic	NZ_CP044006.1	2535751	2558924
GCF_009497675.1_ASM949767v1_genomic	NZ_CP024630.1	2447636	2478772
GCF_009648875.1_ASM964887v1_genomic	NZ_CP045768.1	1435065	1454499
GCF_009662315.1_ASM966231v1_genomic	NZ_CP045739.1	2760961	2842066
GCF_009664165.1_ASM966416v1_genomic	NZ_CP041945.1	2551165	2606635
GCF_009676765.1_ASM967676v1_genomic	NZ_CP046061.1	2692663	2766457
GCF_009676785.1_ASM967678v1_genomic	NZ_CP046060.1	2692663	2766457
GCF_009676885.1_ASM967688v1_genomic	NZ_CP046069.1	2420723	2476563
GCF_009720405.1_ASM972040v1_genomic	NZ_CP039988.1	2431495	2471125
GCF_009720425.1_ASM972042v1_genomic	NZ_CP039990.1	2821245	2847736
GCF_009867055.1_ASM986705v1_genomic	NZ_CP028132.1	2366243	2389466
GCF_009905195.1_ASM990519v1_genomic	NZ_CP047592.1	3562207	3590326
GCF_009911735.1_ASM991173v1_genomic	NZ_CP047697.1	4450943	4482067
GCF_011045375.1_ASM1104537v1_genomic	NZ_CP049161.1	2369880	2397339
GCF_011106815.1_ASM1110681v1_genomic	NZ_CP045002.1	2388454	2469626
GCF_011466835.1_ASM1146683v1_genomic	NZ_CP045916.1	2483550	2506371
GCF_012276675.1_ASM1227667v1_genomic	NZ_CP046602.1	3132584	3159629
GCF_012935295.1_ASM1293529v1_genomic	NZ_CP051547.1	2397838	2425880
GCF_012971705.1_ASM1297170v1_genomic	NZ_CP052759.1	2524876	2553335
GCF_013201095.1_ASM1320109v1_genomic	NZ_CP053705.1	2481450	2529905
GCF_013201115.1_ASM1320111v1_genomic	NZ_CP053706.1	2329536	2512559
GCF_013255565.1_ASM1325556v1_genomic	NZ_CP053917.1	253831	309301
GCF_013260445.1_ASM1326044v1_genomic	NZ_CP053922.1	2460933	2523506
GCF_013305645.2_ASM1330564v2_genomic	NZ_CP045552.2	2650580	2777962
GCF_013305765.1_ASM1330576v1_genomic	NZ_CP050052.1	2412510	2435155
GCF_013305815.1_ASM1330581v1_genomic	NZ_CP050053.1	3557565	3580210
GCF_013305845.1_ASM1330584v1_genomic	NZ_CP050054.1	2412510	2435155
GCF_013341295.1_ASM1334129v1_genomic	NZ_CP054472.1	2458825	2498454
GCF_013341315.1_ASM1334131v1_genomic	NZ_CP054473.1	4644634	4657491
GCF_013343335.1_ASM1334333v1_genomic	NZ_CP050323.1	4598098	4649915
GCF_013343355.1_ASM1334335v1_genomic	NZ_CP050324.1	2410440	2440470
GCF_013343375.1_ASM1334337v1_genomic	NZ_CP050325.1	1957181	1998084
GCF_013343395.1_ASM1334339v1_genomic	NZ_CP050326.1	4705697	4762746
GCF_013343415.1_ASM1334341v1_genomic	NZ_CP050327.1	3332095	3387987
GCF_013343435.1_ASM1334343v1_genomic	NZ_CP050328.1	3328560	3351436
GCF_013343455.1_ASM1334345v1_genomic	NZ_CP050329.1	2389026	2421300
GCF_013343475.1_ASM1334347v1_genomic	NZ_CP050330.1	2433920	2451905
GCF_013343495.1_ASM1334349v1_genomic	NZ_CP050331.1	2453852	2487724
GCF_013343515.1_ASM1334351v1_genomic	NZ_CP050332.1	2636926	2649547
GCF_013343535.1_ASM1334353v1_genomic	NZ_CP050333.1	3178072	3221389
GCF_013343555.1_ASM1334355v1_genomic	NZ_CP050334.1	2337404	2369335
GCF_013343575.1_ASM1334357v1_genomic	NZ_CP050335.1	2412561	2431999
GCF_013347245.1_ASM1334724v1_genomic	NZ_CP054591.1	4031377	4054253
GCF_013376775.1_ASM1337677v1_genomic	NZ_CP056774.1	3080550	3138954
GCF_013393665.2_ASM1339366v2_genomic	NZ_CP046402.2	445884	484065
GCF_013393685.1_ASM1339368v1_genomic	NZ_CP046403.1	2654951	2667808
GCF_013393705.1_ASM1339370v1_genomic	NZ_CP046404.1	3012733	4620628
GCF_013394455.1_ASM1339445v1_genomic	NZ_CP046405.1	2388793	2408230
GCF_013394475.2_ASM1339447v2_genomic	NZ_CP046406.2	4180636	4218817
GCF_013395035.1_ASM1339503v1_genomic	NZ_CP058332.1	5701779	5739956
GCF_013467585.1_ASM1346758v1_genomic	NZ_CP058333.1	3147097	3185274
GCF_013467605.1_ASM1346760v1_genomic	NZ_CP058331.1	3024133	3062310
GCF_014155905.1_ASM1415590v1_genomic	NZ_CP059995.1	2550995	2677810
GCF_014217315.1_ASM1421731v1_genomic	NZ_CP060086.1	2530138	2558897
GCF_014467035.1_ASM1446703v1_genomic	NZ_CP060703.1	2362577	2388478
GCF_014490645.1_ASM1449064v1_genomic	NZ_CP061034.1	2525553	2555293
GCF_014792125.1_ASM1479212v1_genomic	NZ_CP061850.1	1755841	1937076
GCF_014854655.1_ASM1485465v1_genomic	NZ_CP062219.1	730519	771103
GCF_014930935.1_ASM1493093v1_genomic	NZ_CP063047.1	1666180	1685587
GCF_015697465.1_ASM1569746v1_genomic	NZ_CP060240.1	2500801	2551228
GCF_015697605.1_ASM1569760v1_genomic	NZ_CP060241.1	3839492	3930450
GCF_015697645.1_ASM1569764v1_genomic	NZ_CP060242.1	3039065	3077246
GCF_015697665.1_ASM1569766v1_genomic	NZ_CP060243.1	2647641	2679772
GCF_015832055.1_ASM1583205v1_genomic	NZ_CP065412.1	2505469	2686704
GCF_015832075.1_ASM1583207v1_genomic	NZ_CP065417.1	2460479	2641714
GCF_016064595.1_ASM1606459v1_genomic	NZ_CP065848.1	5053776	5120833
GCF_016105505.1_ASM1610550v1_genomic	NZ_CP065865.1	2693382	2824184
GCF_016105665.1_ASM1610566v1_genomic	NZ_CP065866.1	2404969	2442585
GCF_016105885.1_ASM1610588v1_genomic	NZ_CP065867.1	2461268	2498547
GCF_016107485.1_ASM1610748v1_genomic	NZ_CP027857.1	2412855	2435500
GCF_016126955.1_ASM1612695v1_genomic	NZ_CP065966.1	5950816	5963673
GCF_016134915.1_ASM1613491v1_genomic	NZ_CP054623.1	2475477	2506496
GCF_016584725.1_ASM1658472v1_genomic	NZ_CP061699.1	4293062	4321473
GCF_016743115.1_ASM1674311v1_genomic	NZ_CP068239.1	5155131	5193312
GCF_016745115.1_ASM1674511v1_genomic	NZ_CP054581.1	2637202	2764570
GCF_016745135.1_ASM1674513v1_genomic	NZ_CP054843.1	2533264	2571445
GCF_016745155.1_ASM1674515v1_genomic	NZ_CP054844.1	2569924	2666125
GCF_016745175.1_ASM1674517v1_genomic	NZ_CP054845.1	2883675	2921856
GCF_016745195.1_ASM1674519v1_genomic	NZ_CP060392.1	2531153	2569334
GCF_016811975.1_ASM1681197v1_genomic	NZ_CP069198.1	2758612	2849174
GCF_016864415.1_ASM1686441v1_genomic	NZ_CP024024.1	387748	434571
GCF_016925455.1_ASM1692545v1_genomic	NZ_CP070467.1	4555498	4624167
GCF_016925475.1_ASM1692547v1_genomic	NZ_CP070471.1	4316858	4385527
GCF_017378395.1_ASM1737839v1_genomic	NZ_CP071730.1	5096459	5126372
GCF_017378475.1_ASM1737847v1_genomic	NZ_CP071731.1	5096449	5126362
GCF_017900915.1_ASM1790091v1_genomic	NZ_CP072783.1	3907283	3933220
GCF_018138045.1_ASM1813804v1_genomic	NZ_CP073080.1	2969820	4140376
GCF_018138065.1_ASM1813806v1_genomic	NZ_CP073082.1	2405035	2436171
GCF_018141565.1_ASM1814156v1_genomic	NZ_CP065374.1	6004916	6052269
GCF_018141625.1_ASM1814162v1_genomic	NZ_CP065947.1	6319114	6366467
GCF_018141645.1_ASM1814164v1_genomic	NZ_CP065948.1	1179631	1226984
GCF_018279245.1_ASM1827924v1_genomic	NZ_CP061777.1	2329766	2392013
GCF_018279265.1_ASM1827926v1_genomic	NZ_CP061778.1	4129986	4196042
GCF_018279285.1_ASM1827928v1_genomic	NZ_CP061779.1	1564184	1626431
GCF_018279305.1_ASM1827930v1_genomic	NZ_CP061780.1	5102414	5211033
GCF_018409365.1_ASM1840936v1_genomic	NZ_AP024513.1	2452315	2509526
GCF_018448985.1_ASM1844898v1_genomic	NZ_CP075176.1	2552120	2607590
GCF_018598285.3_ASM1859828v3_genomic	NZ_CP086064.1	4174471	4236181
GCF_019364615.1_ASM1936461v1_genomic	NZ_CP061376.1	2481337	2516701
GCF_019378915.1_ASM1937891v1_genomic	NZ_CP080007.1	2430896	2463266
GCF_019379355.1_ASM1937935v1_genomic	NZ_CP080011.1	844793	1026028
GCF_019434075.1_ASM1943407v1_genomic	NZ_CP080280.1	4059860	4072717
GCF_019434095.1_ASM1943409v1_genomic	NZ_CP080281.1	3871178	3896017
GCF_019434135.1_ASM1943413v1_genomic	NZ_CP080286.1	3696980	3718141
GCF_019434155.1_ASM1943415v1_genomic	NZ_CP080285.1	3330739	3358214
GCF_019434175.1_ASM1943417v1_genomic	NZ_CP080288.1	4494579	4522054
GCF_019434235.1_ASM1943423v1_genomic	NZ_CP080289.1	4028337	4209572
GCF_019443665.1_ASM1944366v1_genomic	NZ_CP071947.1	3901332	3930635
GCF_019466095.1_ASM1946609v1_genomic	NZ_CP080511.1	4606170	4644347
GCF_019466145.1_ASM1946614v1_genomic	NZ_CP080518.1	2406779	2429655
GCF_019710495.1_ASM1971049v1_genomic	NZ_CP081202.1	2640878	2671276
GCF_019711215.1_ASM1971121v1_genomic	NZ_CP081287.1	2534799	2546617
GCF_019720855.1_ASM1972085v1_genomic	NZ_CP081346.1	2540441	4142087
GCF_019720875.1_ASM1972087v1_genomic	NZ_CP081345.1	2531421	2569602
GCF_019738995.2_ASM1973899v2_genomic	NZ_CP081477.2	2600523	2630921
GCF_019857245.1_ASM1985724v1_genomic	NZ_CP064392.1	2463108	2521115
GCF_019857265.1_ASM1985726v1_genomic	NZ_CP064393.1	2460480	2641715
GCF_019857285.1_ASM1985728v1_genomic	NZ_CP064397.1	2461876	2643111
GCF_019857305.1_ASM1985730v1_genomic	NZ_CP064395.1	2460468	2641703
GCF_019857325.1_ASM1985732v1_genomic	NZ_CP064399.1	2447798	2479096
GCF_019857345.1_ASM1985734v1_genomic	NZ_CP064401.1	2991655	4078977
GCF_019857365.1_ASM1985736v1_genomic	NZ_CP064403.1	2427893	2450714
GCF_019857405.1_ASM1985740v1_genomic	NZ_CP077971.1	2515423	2545165
GCF_019857425.1_ASM1985742v1_genomic	NZ_CP077977.1	2566719	2606346
GCF_019857445.1_ASM1985744v1_genomic	NZ_CP077981.1	2418787	2447543
GCF_019857465.1_ASM1985746v1_genomic	NZ_CP077985.1	2497588	2527328
GCF_019857485.1_ASM1985748v1_genomic	NZ_CP077988.1	2549571	2579313
GCF_019857505.1_ASM1985750v1_genomic	NZ_CP077994.1	2497101	2678332
GCF_019857525.1_ASM1985752v1_genomic	NZ_CP077997.1	2463102	2521109
GCF_019857545.1_ASM1985754v1_genomic	NZ_CP077999.1	2496851	2678085
GCF_019857565.1_ASM1985756v1_genomic	NZ_CP078002.1	2497094	2678325
GCF_019857585.1_ASM1985758v1_genomic	NZ_CP078004.1	2497095	2678326
GCF_019857605.1_ASM1985760v1_genomic	NZ_CP078006.1	2074976	2256211
GCF_019857625.1_ASM1985762v1_genomic	NZ_CP078007.1	2446705	2474435
GCF_019857645.1_ASM1985764v1_genomic	NZ_CP078009.1	2498008	2556015
GCF_019915445.1_ASM1991544v1_genomic	NZ_CP082822.1	2542846	2581163
GCF_019915465.1_ASM1991546v1_genomic	NZ_CP082823.1	2549395	2576864
GCF_019915485.1_ASM1991548v1_genomic	NZ_CP082821.1	2588181	2615650
GCF_020771675.1_ASM2077167v1_genomic	NZ_CP086010.1	2552792	2591109
GCF_020771755.1_ASM2077175v1_genomic	NZ_CP086016.1	4374669	4501485
GCF_020978345.1_ASM2097834v1_genomic	NZ_CP080369.1	2818568	2875619
GCF_020990445.1_ASM2099044v1_genomic	NZ_CP087673.1	2576880	2615061
GCF_020990465.1_ASM2099046v1_genomic	NZ_CP087674.1	2641188	2661047
GCF_020990485.1_ASM2099048v1_genomic	NZ_CP087675.1	2641194	2661051
GCF_021166255.2_ASM2116625v2_genomic	NZ_CP089061.2	5363710	5395631
GCF_021166275.2_ASM2116627v2_genomic	NZ_CP089062.2	3698162	3722221
GCF_021166295.1_ASM2116629v2_genomic	NZ_CP089063.1	1957724	2002151
GCF_021166315.2_ASM2116631v2_genomic	NZ_CP089064.2	5250979	5275027
GCF_021166335.2_ASM2116633v2_genomic	NZ_CP089065.2	4772343	4799813
GCF_021166355.2_ASM2116635v2_genomic	NZ_CP089067.2	5160713	5222450
GCF_021166375.2_ASM2116637v2_genomic	NZ_CP089068.2	3913503	3938387
GCF_021184245.1_ASM2118424v1_genomic	NZ_CP089236.1	3639790	3701525
GCF_021184265.1_ASM2118426v1_genomic	NZ_CP089238.1	2439138	2483766
GCF_021249245.1_ASM2124924v1_genomic	NZ_CP089745.1	2373233	2395500
GCF_021378395.1_ASM2137839v1_genomic	NZ_CP053747.1	2638786	2729375
GCF_021398755.1_ASM2139875v1_genomic	NZ_CP090348.1	2382412	2405587
GCF_021460035.1_ASM2146003v1_genomic	NZ_CP086122.1	2412775	2435420
GCF_021497285.1_ASM2149728v1_genomic	NZ_CP054786.1	391136	422155
GCF_021497305.1_ASM2149730v1_genomic	NZ_CP054787.1	2511244	2542263
GCF_021497325.1_ASM2149732v1_genomic	NZ_CP054788.1	1380468	1400401
GCF_021497345.1_ASM2149734v1_genomic	NZ_CP054789.1	2582944	2647801
GCF_021497365.1_ASM2149736v1_genomic	NZ_CP054790.1	2582123	2646980
GCF_021497385.1_ASM2149738v1_genomic	NZ_CP054791.1	4219523	4257702
GCF_021497405.1_ASM2149740v1_genomic	NZ_CP054792.1	2448812	2473715
GCF_021497425.1_ASM2149742v1_genomic	NZ_CP054793.1	2369614	2417523
GCF_021497445.1_ASM2149744v1_genomic	NZ_CP054794.1	2524618	2561858
GCF_021513295.1_ASM2151329v1_genomic	NZ_CP068678.1	5537649	5621496
GCF_021513375.1_ASM2151337v1_genomic	NZ_CP069323.1	2403489	2441706
GCF_021513395.1_ASM2151339v1_genomic	NZ_CP069324.1	2403907	2442124
GCF_021513415.1_ASM2151341v1_genomic	NZ_CP069325.1	4307525	4345742
GCF_021513435.1_ASM2151343v1_genomic	NZ_CP069326.1	2403873	2442090
GCF_021513455.1_ASM2151345v1_genomic	NZ_CP069328.1	2403914	2442131
GCF_021513475.1_ASM2151347v1_genomic	NZ_CP069327.1	2403895	2442112
GCF_021513495.1_ASM2151349v1_genomic	NZ_CP069329.1	4307098	4345315
GCF_021513515.1_ASM2151351v1_genomic	NZ_CP069330.1	2404595	2442812
GCF_021513535.1_ASM2151353v1_genomic	NZ_CP069331.1	4307739	4345956
GCF_021513555.1_ASM2151355v1_genomic	NZ_CP069332.1	4307434	4345651
GCF_021513575.1_ASM2151357v1_genomic	NZ_CP069333.1	2403883	2442100
GCF_021513595.1_ASM2151359v1_genomic	NZ_CP069334.1	2403955	2442272
GCF_021513615.1_ASM2151361v1_genomic	NZ_CP069335.1	2403960	2442277
GCF_021513635.1_ASM2151363v1_genomic	NZ_CP069336.1	2403954	2442271
GCF_021513675.1_ASM2151367v1_genomic	NZ_CP069337.1	2506012	2558351
GCF_022213165.2_ASM2221316v2_genomic	NZ_CP101656.1	3413678	3436323
GCF_022453765.1_ASM2245376v1_genomic	NZ_CP092629.1	5374033	5393253
GCF_022453825.1_ASM2245382v1_genomic	NZ_CP092634.1	2407075	2426510
GCF_022533445.1_ASM2253344v1_genomic	NZ_CP092846.1	4012623	4040163
GCF_022559545.1_ASM2255954v1_genomic	NZ_CP080405.1	2401620	2450799
GCF_022569855.1_ASM2256985v1_genomic	NZ_CP093012.1	2422128	2479189
GCF_022569895.1_ASM2256989v1_genomic	NZ_CP093014.1	2425394	2448259
GCF_022569915.1_ASM2256991v1_genomic	NZ_CP093015.1	2462235	2488016
GCF_022569935.1_ASM2256993v1_genomic	NZ_CP093016.1	5855542	5886678
GCF_022569975.1_ASM2256997v1_genomic	NZ_CP093020.1	2461045	2516885
GCF_022569995.1_ASM2256999v1_genomic	NZ_CP093021.1	2396170	2427915
GCF_022570115.1_ASM2257011v1_genomic	NZ_CP093022.1	2656700	2681438
GCF_022570235.1_ASM2257023v1_genomic	NZ_CP093023.1	2436977	2476605
GCF_022570415.1_ASM2257041v1_genomic	NZ_CP093028.1	2643409	2656874
GCF_022570435.1_ASM2257043v1_genomic	NZ_CP093030.1	2682430	2718705
GCF_022570455.1_ASM2257045v1_genomic	NZ_CP093031.1	2726414	2764595
GCF_022570475.1_ASM2257047v1_genomic	NZ_CP093032.1	2604220	2632979
GCF_022637915.1_ASM2263791v1_genomic	NZ_CP093354.1	2566493	2676946
GCF_022638055.1_ASM2263805v1_genomic	NZ_CP093355.1	2461274	2517114
GCF_022649105.1_ASM2264910v1_genomic	NZ_CP093356.1	2531903	2588952
GCF_022649245.1_ASM2264924v1_genomic	NZ_CP093358.1	2542326	2598166
GCF_022670795.1_ASM2267079v1_genomic	NZ_CP093395.1	2144860	2192212
GCF_022699485.1_ASM2269948v1_genomic	NZ_CP093966.1	2367982	2396100
GCF_022699505.1_ASM2269950v1_genomic	NZ_CP093965.1	2453767	2476591
GCF_022699525.1_ASM2269952v1_genomic	NZ_CP093967.1	2420092	2451758
GCF_022700635.1_ASM2270063v1_genomic	NZ_CP061073.1	1631257	1650695
GCF_022810825.1_ASM2281082v1_genomic	NZ_CP047643.1	2571864	2600622
GCF_022810865.1_ASM2281086v1_genomic	NZ_CP063385.1	2504140	2542990
GCF_022810885.1_ASM2281088v1_genomic	NZ_CP063386.1	2496467	2535317
GCF_022810905.1_ASM2281090v1_genomic	NZ_CP063388.1	2504140	2542990
GCF_022810925.1_ASM2281092v1_genomic	NZ_CP063389.1	2504140	2542990
GCF_022810945.1_ASM2281094v1_genomic	NZ_CP063391.1	2462572	2491875
GCF_022810965.1_ASM2281096v1_genomic	NZ_CP063390.1	2504140	2542990
GCF_022810985.1_ASM2281098v1_genomic	NZ_CP063394.1	2463042	2492345
GCF_022811005.1_ASM2281100v1_genomic	NZ_CP063392.1	2462576	2491879
GCF_022811025.1_ASM2281102v1_genomic	NZ_CP063393.1	2462559	2491862
GCF_022811045.1_ASM2281104v1_genomic	NZ_CP063396.1	2505026	2534329
GCF_022811065.1_ASM2281106v1_genomic	NZ_CP063395.1	2462571	2491874
GCF_022811805.1_ASM2281180v1_genomic	NZ_CP063387.1	2504140	2542990
GCF_022870025.1_ASM2287002v1_genomic	NZ_CP064391.1	1374297	1396942
GCF_022870525.1_ASM2287052v1_genomic	NZ_CP050147.1	2656699	2681437
GCF_022870545.1_ASM2287054v1_genomic	NZ_CP050148.1	2397824	2425866
GCF_022870565.1_ASM2287056v1_genomic	NZ_CP050149.1	2405224	2436360
GCF_023066825.1_ASM2306682v1_genomic	NZ_CP090647.1	3719028	3778143
GCF_023066845.1_ASM2306684v1_genomic	NZ_CP090648.1	5046921	5173744
GCF_023066865.1_ASM2306686v1_genomic	NZ_CP090649.1	2521549	2556446
GCF_023093935.1_ASM2309393v1_genomic	NZ_CP095770.1	2862259	2943364
GCF_023093975.1_ASM2309397v1_genomic	NZ_CP095774.1	3962978	4002466
GCF_023101265.1_ASM2310126v1_genomic	NZ_CP095920.1	2374155	2424762
GCF_023101285.1_ASM2310128v1_genomic	NZ_CP095922.1	2369322	2417302
GCF_023272755.1_ASM2327275v1_genomic	NZ_CP096813.1	3892324	3957181
GCF_023380065.1_ASM2338006v1_genomic	NZ_CP097256.1	2381580	2404587
GCF_023520735.1_ASM2352073v1_genomic	NZ_CP097383.1	2581268	2645538
GCF_023571485.1_ASM2357148v1_genomic	NZ_CP097575.1	5727217	5747150
GCF_023612335.1_ASM2361233v1_genomic	NZ_CP069177.1	4840731	4871492
GCF_023822305.1_ASM2382230v1_genomic	NZ_CP091880.1	2444845	2469679
GCF_024089375.1_ASM2408937v1_genomic	NZ_CP096664.1	2732313	2754958
GCF_024089395.1_ASM2408939v1_genomic	NZ_CP096665.1	2831309	2853954
GCF_024126335.1_ASM2412633v1_genomic	NZ_CP099798.1	2413337	2435982
GCF_024126355.1_ASM2412635v1_genomic	NZ_CP099797.1	2413370	2436015
GCF_024266805.1_ASM2426680v1_genomic	NZ_CP100653.1	2479589	2518368
GCF_024266915.1_ASM2426691v1_genomic	NZ_CP097709.1	2630866	2718188
GCF_024266935.1_ASM2426693v1_genomic	NZ_CP097710.1	2631969	2719291
GCF_024300845.1_ASM2430084v1_genomic	NZ_CP094851.1	2408541	2453898
GCF_024397355.1_ASM2439735v1_genomic	NZ_CP101540.1	2381267	2413405
GCF_024507915.1_ASM2450791v1_genomic	NZ_CP101911.1	2444377	2481567
GCF_024507955.1_ASM2450795v1_genomic	NZ_CP101912.1	2362291	2375148
GCF_024584495.1_ASM2458449v1_genomic	NZ_CP102174.1	2524884	2563065
GCF_900069025.1_ASM90006902v1_genomic	NZ_LN870292.1	2407198	2438051
GCF_900070375.1_PAO1OR_genomic	NZ_LN871187.1	2413344	2435989
GCF_900095805.1_PA14Or_genomic	NZ_LT608330.1	2471460	2500218
GCF_900149285.1_PcyII-10_genomic	NZ_LT673656.1	2385101	2408921
GCF_900185255.1_NN2_genomic	NZ_LT883143.1	2595038	2652087
GCF_900243355.1_RW109_genomic	NZ_LT969520.1	2748537	2780668
GCF_900497025.1_ASM90049702v1_genomic	NZ_LS998783.1	2696218	2782143
GCF_900618255.1_paerg002_genomic	NZ_LR130527.1	5483735	5531713
GCF_900618265.1_paerg004_genomic	NZ_LR130531.1	6120930	6168906
GCF_900618275.1_paerg003_genomic	NZ_LR130530.1	2369298	2417278
GCF_900618285.1_paerg005_genomic	NZ_LR130534.1	2647127	2665310
GCF_900618315.1_paerg010_genomic	NZ_LR130536.1	2369263	2417243
GCF_900618325.1_paerg011_genomic	NZ_LR130535.1	2369353	2417333
GCF_900618335.1_paerg012_genomic	NZ_LR130537.1	2369277	2417257
GCF_900636735.1_43941_C01_genomic	NZ_LR134308.1	3019058	3057120
GCF_900636755.1_43941_E01_genomic	NZ_LR134309.1	2362285	2375142
GCF_900636975.1_45813_F01_genomic	NZ_LR134330.1	4363179	4427449
GCF_900637045.1_46837_C02_genomic	NZ_LR134342.1	5365229	5395873
GCF_902172305.2_Pseudomonas_aeruginosa_PAKAF_genomic	NZ_LR657304.1	2466106	2492627
GCF_902703185.1_PcyII-29_genomic	NZ_LR739068.1	2438280	2461101
GCF_902703195.1_PcyII-40_genomic	NZ_LR739069.1	2602473	2620657
GCF_902703215.1_C7-25_genomic	NZ_LR739071.1	2463836	2499765
GCF_904866275.1_MINF_7A_genomic	NZ_LR890619.1	2380839	2418442
GCF_905071885.1_MINF_3A_genomic	NZ_LR898867.1	2606411	2630326
GCF_023101305.1_ASM2310130v1_genomic	NZ_CP095923.1	103049	2505922
GCF_000006765.1_ASM676v1_genomic	NC_002516.2	3079850	3102494
GCF_000006765.1_ASM676v1	NC_002516.2	3079850	3102494
