## Supplementary material for "Bacterial defences interact synergistically by disrupting phage cooperation": Primers_list

### Sheet: Sheet1
Supplementary Table 4. Detailed list of primers.
If not otherwise specified, the target is referred to the SMC4386 strain. For the gene knockout section, the primers in bold were used to amplify the knockout junction (i.e.: primers AC_29F and AC_29R have been used to amplify the ∆CRISPR junction); the primers highlighted in blue, orange and with an asterisk were used to amplify the mad3, madi2 and mad1 junctions respectively. The primers highli…
Primer name	Sequence (5'-3')	Assay	Target/product	Comment
ARB6	GGCACGCGTCGACTAGTACNNNNNNNNNNACGCC	Tn5-library (Arbitrary PCR, round 1)	Tn5 insertion
ME-O-Sm-Ext-F	CTTGGCCTCGCGCGCAGATCAG
ARB2	GGCACGCGTCGACTAGTAC	Tn5-library (Arbitrary PCR, round 2)	Tn5 insertion
ME-O-Sm-Int-F	CACCAAGGTAGTCGGCAAAT
PS5	CCCTGCTTCGGGGTCATT	Tn5-library	plasmid pBAMD1-4 (oriT)
PS4	CCAGCCTCGCAGAGCAGG
PS6	GGACAAATCCGCCGCCCT
Crep_F	GCGGAATGAGCGCTAAACC	Tn5-library	phage DMS3 (c-repressor gene)
Crep_R	CAAGTGCTTTAGCGAGGAATGC
AC_29F	GGTGGTGGGTCGTATGGAAC	gene knockout (CRISPR-Cas system)	left side junciton CRISPR-Cas
AC_30R	TCTCGAAGTAAGCCATGCGG	gene knockout (CRISPR-Cas system)
AC_31F	CCACTTCGAAGGCGGTCTT	gene knockout (CRISPR-Cas system)	right side junciton CRISPR-Cas
AC_29R	GAGCCGATGCCTGCAAAAG
isl-UP_F	acaagtttgtacaaaaaagcaggctcaGGGCAAATGGCTGCTTGATC	gene knockout (whole MADS)	homologous sequence flanking left side of MADS	lower case: attB1 site. UPPER CASE: PRIMER BINDING SITE
isl-UP_R	caactgaattggcctgatTTCGTCGTCCTTATCGGT	gene knockout (CRISPR-Cas system)		lower case: reverse complement of primer isl-DOWN_F. UPPER CASE: PRIMER BINDING SITE
isl-DOWN_F	ATCAGGCCAATTCAGTTG	gene knockout (whole MADS)	homologous sequence flanking right side of MADS	lower case: attB2 site. UPPER CASE: PRIMER BINDING SITE
isl-DOWN_R	accactttgtacaagaaagctgggtaCCTCGGTGACTTCAGCTT
1F	CCGCTAAGTGATTGGATTTT	gene knockout (whole MADS)	left side junciton MADS
2R	TTTTCTGCTTCGAGCCTA	gene knockout (CRISPR-Cas system)
2F	GTCAAAGTCATCACTGCTG	gene knockout (whole MADS and mad1)	right side junciton MADS; right side junction maestri1
1R*	ATCCAGTCACTTAACGGT	gene knockout (CRISPR-Cas system)
hypoProt1_F	AACCACTTGCAAGAATCCTT	gene knockout (mad8)	left side junciton mad8
hypoProt1_R	TCAGTATCATGGTCGCAAGC	gene knockout (CRISPR-Cas system)
hypoProt2_F	CTCATCGTTCGGTAGCGGAT	gene knockout (mad8)	right side junciton mad8
hypoProt2_R	CGAACGTTACGGGCTCTACA	gene knockout (CRISPR-Cas system)
Up_gene2_F	TCTGTGACCCGCATGCAAT	gene knockout (mad7)	left side junciton mad7
Up_gene2_R	GTTCAGCGCTCCGACCATT	gene knockout (CRISPR-Cas system)
Down_gene2_F	ATGCTCAATGGCTTTGTGGC	gene knockout (mad7)	right side junciton mad7
Down_gene2_R	CGCGAAATCCTGTTGACCAC	gene knockout (CRISPR-Cas system)
PknD2_Up_F	CGAATTTGTCCACGGTCAGC	gene knockout (mad6)	left side junciton mad6
PknD2_Up_R	GGGTTTTTATCTCTGCCTTGGG	gene knockout (CRISPR-Cas system)
PknD2_Down_F	GTGAAGCACAACGAAGCTGT	gene knockout (mad6)	right side junciton mad6
PknD2_Down_R	TCAATTCCCGTTCCTCGCTT	gene knockout (CRISPR-Cas system)
Up_gene4_F	TGCCCTTCACGTCGATCAG	gene knockout (mad5)	left side junciton mad5
Up_gene4_R	TGAGATCAAATGCAGGGTTCAG	gene knockout (CRISPR-Cas system)
Down_gene4_F	TGGCCGAGCTCCCCATATA	gene knockout (mad5)	right side junciton mad5
Down_gene4_R	TTTGGCTGAGAGTGGATGGT	gene knockout (CRISPR-Cas system)
Up_gene5_F	GGAATCTTTTCCGCATTTGGAA	gene knockout (mad4)	left side junciton mad4
Up_gene5_R	GACAAGTCGCTGCGTCAG	gene knockout (CRISPR-Cas system)
Down_gene5_F	CTTCCCATTCGCAATCCAGC	gene knockout (mad4 and mad3)	right side junciton mad4; left side junction mad3
Down_gene5_R	TCACTGACATCGAAGTGCGT	gene knockout (CRISPR-Cas system)
Down_gene6_F	AAGCCCTCAAGCACCTTTGA	gene knockout (mad3 and mad2)	right side junciton mad3; left side junction mad2
Down_gene6_R	CAACCCTGGCGATGAGTACA	gene knockout (CRISPR-Cas system)
Down_gene7_F*	TACTCATGGATGATGGCGCG	gene knockout (mad2 and mad1)	right side junciton mad2; left side junction mad1
Down_gene7_R	ACAAGGTTGGGCGCTTCTG	gene knockout (CRISPR-Cas system)
SMC cr2sp1 for	agcttAAGaacctctacgagcagaccgagttgaaagggcag	immunosuppression assay	Targeted plasmid construction (pHERD30T-cr2sp1-SMC)	lower case: restriction sites overhangs. UPPER CASE: PAM
SMC cr2sp1 rev	aattctgccctttcaactcggtctgctcgtagaggttCTTa
